# CYP76BK1 orthologs catalyze furan and lactone ring formation in clerodane diterpenoids across the mint family

**DOI:** 10.1101/2024.08.28.609960

**Authors:** Nicholas J. Schlecht, Emily R. Lanier, Trine B. Andersen, Julia Brose, Daniel Holmes, Björn R. Hamberger

**Affiliations:** Department of Biochemistry and Molecular Biology, Michigan State University, East Lansing, MI, USA; DOE Great Lakes Bioenergy Research Center, Michigan State University, East Lansing, MI, USA; Department of Plant Biology, Michigan State University, East Lansing, MI, USA; Department of Chemistry, Michigan State University, East Lansing MI, USA

## Abstract

The Lamiaceae (mint family) is the largest known source of furanoclerodanes, a subset of clerodane diterpenoids with broad bioactivities including insect antifeedant properties. The *Ajugoideae* subfamily, in particular, accumulates significant numbers of structurally related furanoclerodanes. The biosynthetic capacity for formation of these diterpenoids is retained across most Lamiaceae subfamilies, including the early-diverging *Callicarpoideae* which forms a sister clade to the rest of Lamiaceae. *VacCYP76BK1*, a cytochrome P450 monooxygenase from *Vitex agnus-castus*, was previously found to catalyze the formation of the proposed precursor to furan and lactone-containing labdane diterpenoids. Through transcriptome-guided pathway exploration, we identified orthologs of *VacCYP76BK1* in *Ajuga reptans* and *Callicarpa americana.* Functional characterization demonstrated that both could catalyze the oxidative cyclization of clerodane backbones to yield a furan ring. Subsequent investigation revealed a total of ten *CYP76BK1* orthologs across six Lamiaceae subfamilies. Through analysis of available chromosome-scale genomes, we identified four *CYP76BK1* members as syntelogs within a conserved syntenic block across divergent subfamilies. This suggests an evolutionary lineage that predates the speciation of the Lamiaceae. Functional characterization of the *CYP76BK1* orthologs affirmed conservation of function, as all catalyzed furan ring formation. Additionally, some orthologs yielded two novel lactone ring moieties. The presence of the *CYP76BK1* orthologs across Lamiaceae subfamilies closely overlaps with the distribution of reported furanoclerodanes. Together, the activities and distribution of the *CYP76BK1* orthologs identified here support their central role in furanoclerodane biosynthesis within the Lamiaceae family. Our findings lay the groundwork for biotechnological applications to harness the economic potential of this promising class of compounds.

**Significance Statement:** The discovery and functional characterization of *CYP76BK1* orthologs across diverse Lamiaceae subfamilies revealed novel chemistry and their central role in furanoclerodane biosynthesis, providing insights into the metabolic landscape and dynamic evolution of this plant family over approximately 50 million years. These findings pave the way for targeted biosynthetic engineering efforts and the sustainable production of furanoclerodane compounds, offering promising prospects for agricultural and pharmaceutical applications.
