## Supplemental Tables for "CYP76BK1 orthologs catalyze furan and lactone ring formation in clerodane diterpenoids across the mint family"

### Sheet: Table S1
Table S1: Reference Sequences for phylogenies
Sequence Name	Accession
CYP701A3	NP_197962.1
CYP706B1	NP_001316976.1
CYP82G1	NP_189154.1
CYP736A1	AAL66194.1
CYP93E1	BAE94181.1
CYP705A1	NP_193268.3
CYP71AP1	XP_052301890.1
CYP71BL1	NP_001413465.1
CYP71AL1	AAS92622.1
CYP71D381	AMZ03386.1
CYP71AH1	NP_001312202.1
CYP71AZ1	D2CGS0.1
CYP76AE2	AQY76213.1
CYP76M15	ACG42704.1
CYP76C1	NP_850439.1
CYP76F1	CAB56741.1
VacCYP76BK1	A0A2K9RG08.1
CYP76AK6	A0A1D8QMD1.1
CYP76AH1	S4UX02.1
CYP76AH39	QMS79243.1
CYP76AH15	AMZ03402.1

### Sheet: Table S2
Table S2. List of mint transcriptomes analyzed along with species abbreviations and subfamily.
phylogeny Code	Species	Subfamily	Reference
AGFO	Agastache foeniculum (Pursh) Kuntze	Nepetoideae	https://doi.org/10.1093/gbe/evz239
AJRE	Ajuga reptans L.	Ajugoideae	https://doi.org/10.1093/gbe/evz239
BAPS	Ballota pseudodictamnus (L.) Benth.	Lamioideae	https://doi.org/10.1093/gbe/evz239
BEOF	Betonica officinalis L. [syn. Stachys officinalis (L.) Trevis.]	Lamioideae	https://doi.org/10.1093/gbe/evz239
CAAM	Callicarpa americana L.	Callicarpoideae	https://doi.org/10.1093/gbe/evz239
CLBU	Clerodendrum bungei Steud.	Ajugoideae	https://doi.org/10.1093/gbe/evz239
COCA	Collinsonia canadensis L.	Nepetoideae	https://doi.org/10.1093/gbe/evz239
COPY	Cornutia pyramidata L.	Symphorematoideae	https://doi.org/10.1093/gbe/evz239
COTO	Congea tomentosa Roxb.	Premnoideae	https://doi.org/10.1093/gbe/evz239
GLHE	Glechoma hederacea L.	Nepetoideae	https://doi.org/10.1093/gbe/evz239
GMPH	Gmelina philippensis Cham.	Premnoideae	https://doi.org/10.1093/gbe/evz239
HOSA	Holmskioldia sanguinea Retz.	Scutellarioideae	https://doi.org/10.1093/gbe/evz239
HYOF	Hyssopus officinalis L.	Nepetoideae	https://doi.org/10.1093/gbe/evz239
HYSU	Hyptis suaveolens (L.) Poit.	Nepetoideae	https://doi.org/10.1093/gbe/evz239
LAAL	Lamium album L.	Lamioideae	https://doi.org/10.1093/gbe/evz239
LAAN	Lavandula angustifolia Mill.	Nepetoideae	https://doi.org/10.1093/gbe/evz239
LECA	Leonurus cardiaca L.	Lamioideae	https://doi.org/10.1093/gbe/evz239
LELE	Leonotis leonurus (L.) R.Br.	Lamioideae	https://doi.org/10.1093/gbe/evz239
LYAM	Lycopus americanus Muhl. ex W.P.C.Barton	Nepetoideae	https://doi.org/10.1093/gbe/evz239
MAVU	Marrubium vulgare L.	Lamioideae	https://doi.org/10.1093/gbe/evz239
MEOF	Melissa officinalis L.	Nepetoideae	https://doi.org/10.1093/gbe/evz239
MEPI	Mentha × piperita L.	Nepetoideae	https://doi.org/10.1093/gbe/evz239
MESP	Mentha spicata L.	Nepetoideae	https://doi.org/10.1093/gbe/evz239
MODI	Monarda didyma L.	Nepetoideae	https://doi.org/10.1093/gbe/evz239
NECA	Nepeta cataria L.	Nepetoideae	https://doi.org/10.1093/gbe/evz239
NEMU	Nepeta mussinii Spreng. ex Henckel.	Nepetoideae	https://doi.org/10.1093/gbe/evz239
OCBA	Ocimum basilicum L.	Nepetoideae	https://doi.org/10.1093/gbe/evz239
ORMA	Origanum majorana L.	Nepetoideae	https://doi.org/10.1093/gbe/evz239
ORVU	Origanum vulgare L.	Nepetoideae	https://doi.org/10.1093/gbe/evz239
PEAT	Perilla frutescens (L.) Britton	Nepetoideae	https://doi.org/10.1093/gbe/evz239
PEBA	Perovskia atriplicifolia Benth.	Peronematoideae	https://doi.org/10.1093/gbe/evz239
PEFR	Petraeovitex bambusetorum King & Gamble	Nepetoideae	https://doi.org/10.1093/gbe/evz239
PHFR	Phlomis fruticosa L.	Lamioideae	https://doi.org/10.1093/gbe/evz239
PLBA	Plectranthus barbatus Andrews	Nepetoideae	https://doi.org/10.1093/gbe/evz239
POCA	Pogostemon cablin (Blanco) Benth.	Lamioideae	https://doi.org/10.1093/gbe/evz239
PRMI	Premna microphylla Turcz.	Premnoideae	https://doi.org/10.1093/gbe/evz239
PRLA	Prostanthera lasianthos Labill.	Prostantheroideae	https://doi.org/10.1093/gbe/evz239
PRVU	Prunella vulgaris L.	Nepetoideae	https://doi.org/10.1093/gbe/evz239
ROOF	Rosmarinus officinalis L.	Nepetoideae	https://doi.org/10.1093/gbe/evz239
ROMY	Rotheca myricoides (Hochst.) Steane & Mabb.	Ajugoideae	https://doi.org/10.1093/gbe/evz239
SAHI	Salvia hispanica L.	Nepetoideae	https://doi.org/10.1093/gbe/evz239
SAOF	Salvia officinalis L.	Nepetoideae	https://doi.org/10.1093/gbe/evz239
SCBA	Scutellaria baicalensis Georgi	Scutellarioideae	https://doi.org/10.1093/gbe/evz239
TEGR	Tectona grandis L.f.	Tectonoideae	https://doi.org/10.1093/gbe/evz239
TECA	Teucrium canadense L.	Ajugoideae	https://doi.org/10.1093/gbe/evz239
THVU	Thymus vulgaris L.	Nepetoideae	https://doi.org/10.1093/gbe/evz239
VIAG	Vitex agnus-castus L.	Viticoideae	https://doi.org/10.1093/gbe/evz239
WEFR	Westringia fruticosa (Willd.) Druce	Prostantheroideae	https://doi.org/10.1093/gbe/evz239

### Sheet: Table S3
Table S3. GenBank accession numbers for genes cloned in this study.
Gene name	Accession #
CamCYP82D365	OQ675287
CamCYP71D719	OQ675289
CamCYP71AT245	OQ675278
CamCYP76AH62	OQ675281
CamCYP76AH63	OQ675282
CamCYP76S79	OQ675279
CamCYP76A133	OQ675294
ArCYP76BK1	OQ675304
CamCYP76BK1	OQ675305
CbCYP76BK1	OQ675306
HsCYP76BK1	OQ675307
PbCYP76BK1	OQ675308
SbaiCYP76BK1	OQ675309
TchCYP76BK1	OQ675310
ArCYP76A134	OQ675311
ArCYP76S78	OQ675312
ArCYP76AH20	OQ675313
ArCYP76AH60	OQ675314
ArCYP76B128	OQ675315
ArCYP76BV1	OQ675316

### Sheet: TableS4
Table S4: Plant material sources
Species	Location	Website
Ajuga reptans	Pixies Gardens	www.pixiesgardens.com
Callicarpa americana	Nativ Nurseries	www.nativnurseries.com
Clerodendrum bungei	Aloha Tropicals	https://alohatropicals.com/
Cornutia pyramidata	Kartuz Greenhouses	http://www.kartuz.com/
Holmskioldia sanguinea	Kartuz Greenhouses	http://www.kartuz.com/
Petraeovitex bambusetorum	Accents For Home And Garden	https://www.accentsforhomeandgarden.com/
Scutellaria baicalensis	Sow Exotic	http://www.sowexotic.com/
Teucrium chamaedrys	Beal Botanical Gardens (Michigan State University)	https://bealbotanicalgarden.msu.edu/

### Sheet: TableS5
Table S5. List primers used in this study.
Name	Primer direction	Primer sequence
CpCYP76BK1	F	ATGGATTCATCTACGCTAGTC
	R	TCATGCAGTCTCAATGGGA
CbCYP76BK1	F	ATGGATTTCTCAGCAATTGTCATTGCTGC
	R	TCACACCTTTATTGGAACAGCCTTAAGG
HsCYP76BK1	F	ATGGATTTCTCTTCACTTGTCATTGTTG
	R	TCATGTCTTGATTGGAATAGCCTTGAG
PbCYP76BK1	F	ATGAACAAGAAACAGTTGGAAAAAAGAATGG
	R	TCATGTCTTTATTGGAATAGCCTTGAGGG
SbaiCYP76BK1	F	ATGGATTTCACTTCACTTGTCATAGT
	R	TCATGTCTTGACTGGAATAGCCTT
TchCYP76BK1	F	ATGGATTTATCCACAGTCGCCATTGC
	R
CamCYP76BK1	F	CAATACTAAAAATGGATTTCTTTGCACTTGT
	R	CAATAGCTTCATGCCTTTATTGGAAT
ArCYP76BK1	F	ATGGAACTGTCCACAGTTGTA
	R	TCGATCATCCCTTAATTGGAATAGC
ArCYP76AH20	F	ATGGATAACTATGCAATTTTCATTGCTCTG
	R	TCAACACTTGAATGGAATAGCCCTG
ArCYP76AH60	F	ATGGATCTGAATACAATTTTGATTGCTGTTG
	R	TCATTTCTTGATCGGAAAAGCCTTGAG
ArCYP76B128	F	ATGGATTTCCTCACCATTATCCTTGGA
	R	CTAGAGGGCGATGGGCACAG
ArCYP76S78	F	ATGTACACTTTTATCTCGATGGATTTTCTCAC
	R	TTACAATTTCACTGGAACTGCCTTGAG
ArCYP76A134	F	GAGGAGCTAAAACTTCCACTCTAAAC
	R	CCGCTCCCTTGGTAACAAATTCCTT
ArCYP76BV1	F	TGCTGTTATCCTCTGTATTCATTT
	R	CACACATGTACACCTTCCATTCC
CYP76AH62	F	GGAAGAACTAAATGGATCTCTATG
	R	ATAATCAGGGCCTAATTGGAATAATCC
CYP76AH63	F	GGAAGAACTAAATGGATCTCTATG
	R	CATTTCATAAAATCAGGGCCTAATTGG
CYP76A133	F	ATGGCGTGGCTTCATT
	R	TTATTTTCGTTCTCTTGGAACTG
CYP71D719	F	ATGGAGTTTGAGTTTCCATCAACAC
	R	TCATTTAACCTGCTGCAAAGGT
CYP82D365	F	ATGGAACTCAGCTATGTCATT
	R	CTAATAAAGATTAGGAGATAGTCTTGG
CYP76S80	F	ATGAATCCAAACTCCGAAAGAAAAAC
	R	GCATCTAAATTTCAGGATTCACTGCC
CYP71AT245	F	ATGATTCCTCTGATATTATTAAGCTTG
	R	CTAAATAGCATATTTCTTAGGTACAAG

### Sheet: TableS6
Table S6. Genomes used in Syntenic Analysis and BUSCOa scores
Species	Citation	Full Citation	Genome Complete BUSCOs	Genome Complete and single-copy BUSCOs (S)	Genome Complete and duplicated BUSCOs (D)	Genome Fragmented BUSCOs (F)	Genome Missing BUSCOs (M)	Genome Total BUSCO groups searched	Annotation Complete BUSCOs	Annotation Complete and single-copy BUSCOs (S)	Annotation Complete and duplicated BUSCOs (D)	Annotation Fragmented BUSCOs (F)	Annotation Missing BUSCOs (M)	Annotation Total BUSCO groups searched
Callicarpa americana	Hamilton et al. 2020	Hamilton, J. P., G. T. Godden, E. Lanier, W. W. Bhat, T. J. Kinser et al., 2020 Generation of a chromosome-scale genome assembly of the insect-repellent terpenoid-producing Lamiaceae species, Callicarpa americana. Gigascience 9: 1–11.	1,600 (99.1%)	1,513 (93.7%)	87 (5.4%)	5 (0.3%)	9 (0.6%)	1614	1,519 (94.1%)	1,435 (88.9%)	84 (5.2%)	54 (3.3%)	41 (2.5%)	1614
Clerodendrum inerme	He et al. 2022	He, Z., X. Feng, Q. Chen, L. Li, S. Li et al., 2022 Evolution of coastal forests based on a full set of mangrove genomes. Nat. Ecol. Evol. 6: 738–749	1,501 (93.0%)	1,411 (87.4%)	90 (5.6%)	78 (4.8%)	35 (2.2%)	1614	1,390 (86.1%)	1,316 (81.5%)	74 (4.6%)	122 (7.6%)	102 (6.3%)	1614
Lavanduala angustifolia	Hamilton et al. in prep	Hamilton, J. P., B. Vaillancourt, J. C. Wood, H. Wang, J. Jiang et al. Chromosome-scale genome assembly of the ‘Munstead’ cultivar of Lavandula angustifolia. BMC Genomic Data.	1,579 (97.8%)	488 (30.2%)	1,091 (67.6%)	10 (0.6%)	25 (1.5%)	1614	1,549 (96.0%)	609 (37.7%)	940 (58.2%)	25 (1.5%)	40 (2.5%)	1614
Pogostemon cablin	Shen et al. 2022	Shen, Y., W. Li, Y. Zeng, Z. Li, Y. Chen et al., 2022 Chromosome-level and haplotype-resolved genome provides insight into the tetraploid hybrid origin of patchouli. Nat. Commun. 13: 1–15.	1,602 (99.3%)	21 (1.3%)	1,581 (98.0%)	3 (0.2%)	9 (0.6%)	1614	1,602 (99.3%)	20 (1.2%)	1,582 (98.0%)	0 (0.0%)	12 (0.7%)	1614
Premna obtusifolia	He et al. 2022	He, Z., X. Feng, Q. Chen, L. Li, S. Li et al., 2022 Evolution of coastal forests based on a full set of mangrove genomes. Nat. Ecol. Evol. 6: 738–749	1,594 (98.8%)	1,118 (69.3%)	476 (29.5%)	7 (0.4%)	8 (0.8%)	1614	1,475 (91.4%)	1,086 (67.3%)	389 (24.1%)	27 (1.7%)	112 (6.9%)	1614
Salvia hispanica pinta	Brose et al. in prep		1,572 (97.4%)	1,398 (86.6%)	174 (10.8%)	11 (0.7%)	31 (1.9%)	1614	1,531 (94.9%)	910 (56.4%)	621 (38.5%)	30 (1.8%)	53 (3.3%)	1614
Salvia miltiorrhiza	Pan et al. 2023	Pan, X., Y. Chang, C. Li, X. Qiu, X. Cui et al., 2023 Chromosome-level genome assembly of Salvia miltiorrhiza with orange roots uncovers the role of Sm2OGD3 in catalyzing 15,16-dehydrogenation of tanshinones. Hortic. Res. 10:.	1,576 (97.7%)	1,436 (89.0%)	140 (8.7%)	9 (0.6%)	29 (1.7%)	1614	1,568 (97.1%)	1,417 (87.8%)	151 (9.4%)	18 (1.1%)	28 (1.7%)	1614
Salvia officinalis	Li et al. 2022	Li, C. Y., L. Yang, Y. Liu, Z. G. Xu, J. Gao et al., 2022 The sage genome provides insight into the evolutionary dynamics of diterpene biosynthesis gene cluster in plants. Cell Rep. 40: 111236.	1,590 (98.5%)	1,508 (93.4%)	82 (5.1%)	9 (0.6%)	15 (0.9%)	1614	1,581 (98.0%)	1,500 (92.9%)	81 (5.0%)	13 (0.8%)	20 (1.2%)	1614
Salvia splendens	Dong et al. 2018	Dong, A. X., H. B. Xin, Z. J. Li, H. Liu, Y. Q. Sun et al., 2018 High-quality assembly of the reference genome for scarlet sage, Salvia splendens, an economically important ornamental plant. Gigascience 7: 1–10.	1,599 (99.1%)	276 (17.1%)	1,323 (82.0%)	5 (0.3%)	10 (0.6%)	1614	1,602 (99.3%)	219 (13.6%)	1,383 (85.7%)	0 (0.0%)	12 (0.7%)	1614
Scutellaria baicalensis	Zhao et al. 2019b	Zhao, Q., J. Yang, M. Y. Cui, J. Liu, Y. Fang et al., 2019 The Reference Genome Sequence of Scutellaria baicalensis Provides Insights into the Evolution of Wogonin Biosynthesis. Mol. Plant 12: 935–950.	1,588 (98.4%)	1,334 (82.7%)	254 (15.7%)	10 (0.6%)	16 (1.0%)	1614	1,477 (91.5%)	1,243 (77.0%)	234 (14.5%)	82 (5.1%)	55 (3.4%)	1614
Scutellaria barbata	Xu et al. 2020	Xu, Z., R. Gao, X. Pu, R. Xu, J. Wang et al., 2020 Comparative Genome Analysis of Scutellaria baicalensis and Scutellaria barbata Reveals the Evolution of Active Flavonoid Biosynthesis. Genomics, Proteomics Bioinforma. 18: 230–240.	1,587 (98.3%)	1,332 (82.5%)	255 (15.8%)	10 (0.6%)	17 (1.1%)	1614	1,390 (86.1%)	1,328 (82.3%)	62 (3.8%)	71 (4.4%)	153 (9.5%)	1614
Tectona grandis	Zhao et al. 2019a	Zhao, D., J. P. Hamilton, W. W. Bhat, S. R. Johnson, G. T. Godden et al., 2019a A chromosomal-scale genome assembly of Tectona grandis reveals the importance of tandem gene duplication and enables discovery of genes in natural product biosynthetic pathways. Gigascience 8: 1–10	1,595 (98.9%)	1,410 (87.4%)	185 (11.5%)	7 (0.4%)	12 (0.7%)	1614	1,346 (83.4%)	1,205 (74.7%)	141 (8.7%)	179 (11.1%)	89 (5.5%)	1614
Thymus quinquecostatus	Sun et al. 2022	Sun, M., Y. Zhang, L. Zhu, N. Liu, H. Bai et al., 2022 Chromosome-level assembly and analysis of the Thymus genome provide insights into glandular secretory trichome formation and monoterpenoid biosynthesis in thyme. Plant Commun. 3: 100413.	1,575 (97.6%)	1,514 (93.8%)	61 (3.8%)	10 (0.6%)	29 (1.8%)	1614	1,571 (97.3%)	1,499 (92.9%)	72 (4.5%)	16 (1.0%)	27 (1.7%)	1614
aBUSCO v5.5.0 with embryophyta_odb10
